# Exploration of diuretic potential of different parts (flower, bark, leaf) of *Butea monosperma*

**DOI:** 10.64898/2025.12.22.696018

**Authors:** Nafisa Lubna, Sonia Akter, Bidduth Kumar Sarker, Md. Asif Mahmud, Md Masuk Ur Rashid, Sadia Afrin, Sad Al Rezwan Soumik, Mala Khan, Md. Ibrahim Khalil

**Author notes:** Correspondance: Md. Ibrahim Khalil,; Mala Khan.

## Abstract

Hypertension (HTN) or high blood pressure poses major global health concerns, and the conventional synthetic antihypertensive drugs are effective, though their long-term use is often limited due to adverse effects. *Butea monosperma* (*B. monosperma*), commonly known as the Flame of the Forest, the traditional use as medicinal plant for diuresis and other usage in rural areas in South Asia suggests a role for its antihypertensive potential. The study aimed, first to identify the diuretic constituents present from different parts (flower, bark, and leaf) of *B. monosperma* and to evaluate their diuretic activity through *in vivo* experimentation. The chemical profiling of the extracts of different parts were performed using Liquid Chromatography Mass Spectrometry (LC–MS/MS), while diuretic efficacy was assessed in Swiss Albino wistar rats. Urinary volume and electrolyte excretion (Na□, K□, and Cl□) were measured to elucidate the possible mechanism of action. Statistical analyses were conducted using one-way ANOVA followed by multiple comparison test, with significance set at *p* < 0.05. LC MS/MS analysis confirmed the presence of chlorthalidone, a thiazide-like diuretic compound, in all three plant parts under selective ionization mode. In vivo results demonstrated a significant, dose dependent increase in urine output and electrolyte excretion in treated rats compared to controls (*p* < 0.05). These findings provide both phytochemical and pharmacological evidence that *B. monosperma* possesses potent diuretic activity, supporting its traditional use and highlighting its potential as a natural source for the development of novel antihypertensive and diuretic therapeutics.
