## Supplementary material for "Exploration of diuretic potential of different parts (flower, bark, leaf) of *Butea monosperma*": Mice feeding and weight data

### Sheet: Sheet1
Day-1 (28-02-21)	Group-1 Flower - 250 mg/kg		Group-2 Flower- 500 mg/kg		Group-3 Flower 1000 mg/kg		Group-4 leaf 250 mg/kg		Group-5 leaf 500 mg/kg		Group-6 Leaf 1000 mg/kg		Group-7 Bark 250 mg/kg		Group-8 Bark 500 mg/kg		Group-9 Bark 1000 mg/kg
M-1	26	F-1	25	F-4	28	F-7	25	F-10	26	F-13	29	M-1	30	M-4	30	M-7	29	M-10
M-2	25	F-2	28	F-5	28	F-8	27	F-11	26	F-14	28	M-2	26	M-5	33	M-8	27	M-11
M-3	28	F-3	26	F-6	27	F-9	26	F-12	26	F-15	27	M-3	28	M-6	27	M-9	28	M-12
STDEV	1.52753		1.52753		0.57735		1		0		1		2		3		1
Average	26.33		26..33		27.66		26		26		28		28		30		28
Day-2 (1-03-2021)	Group-1 Flower - 250 mg/kg		Group-2 Flower- 500 mg/kg		Group-3 Flower 1000 mg/kg		Group-4 leaf 250 mg/kg		Group-5 leaf 500 mg/kg		Group-6 Leaf 1000 mg/kg		Group-7 Bark 250 mg/kg		Group-8 Bark 500 mg/kg		Group-9 Bark 1000 mg/kg
M-1	29	F-1	27	F-4	31	F-7	28	F-10	28	F-13	29	M-1	31	M-4	32	M-7	30	M-10
M-2		F-2	31	F-5	32	F-8	29	F-11	28	F-14	30	M-2	27	M-5	33	M-8	29	M-11
M-3	31	F-3	30	F-6	31	F-9	28	F-12	28	F-15	28	M-3	30	M-6	29	M-9	30	M-12
STDEV	1.41421		2.08167		0.57735		0.57735		0		1		2.08167		2.08167		0.57735
Average	30		29.33		31.33		28.33		28				29.3333		31.3333		29.6667
Day-3 (2-03-21)	Group-1 Flower - 250 mg/kg		Group-2 Flower- 500 mg/kg		Group-3 Flower 1000 mg/kg		Group-4 leaf 250 mg/kg		Group-5 leaf 500 mg/kg		Group-6 Leaf 1000 mg/kg		Group-7 Bark 250 mg/kg		Group-8 Bark 500 mg/kg		Group-9 Bark 1000 mg/kg
M-1	30	F-1	28	F-4	32	F-7	29	F-10	32	F-13	30	M-1	29	M-4	31	M-7	31	M-10
M-2	32	F-2	32	F-5	30	F-8	33	F-11	29	F-14	30	M-2	29	M-5	29	M-8	30	M-11
M-3	31	F-3	31	F-6	30	F-9	29	F-12	30	F-15	28	M-3	30	M-6	32	M-9	31	M-12
STDEV	1		2.08167		1.1547		2.3094		1.52753		1.1547		0.57735		1.52753		0.57735
Average	31		30.33gm		30.66		30.33		30.33		29.3333		29.3333		30.6667		30.6667
Day-4(3-03-21)	Group-1 Flower - 250 mg/kg		Group-2 Flower- 500 mg/kg		Group-3 Flower 1000 mg/kg		Group-4 leaf 250 mg/kg		Group-5 leaf 500 mg/kg		Group-6 Leaf 1000 mg/kg		Group-7 Bark 250 mg/kg		Group-8 Bark 500 mg/kg		Group-9 Bark 1000 mg/kg
M-1	30	F-1	28	F-4	32	F-7	29	F-10	32	F-13	31	M-1	31	M-4	32	M-7	31	M-10
M-2	33	F-2	32	F-5	32	F-8	32	F-11	30	F-14	31	M-2	28	M-5	30	M-8	30	M-11
M-3	33	F-3	32	F-6	30	F-9	29	F-12	30	F-15	29	M-3	30	M-6	34	M-9	31	M-12
STDEV	1.73205		2.3094		1.1547		1.73205		1.1547		1.1547		1.52753		2		0.57735
Average	32		30.66		31.33		30		30.66		30.3333		23.5821		32		30.6667
Day-5(4-03-21)	Group-1 Flower - 250 mg/kg		Group-2 Flower- 500 mg/kg		Group-3 Flower 1000 mg/kg		Group-4 leaf 250 mg/kg		Group-5 leaf 500 mg/kg		Group-6 Leaf 1000 mg/kg		Group-7 Bark 250 mg/kg		Group-8 Bark 500 mg/kg		Group-9 Bark 1000 mg/kg
M-1	32	F-1	29	F-4	35	F-7	30	F-10	33	F-13	33	M-1	31	M-4	34	M-7	33	M-10
M-2	34	F-2	32	F-5	33	F-8	32	F-11	31	F-14	34	M-2	30	M-5	32	M-8	32	M-11
M-3	34	F-3	33	F-6	31	F-9	30	F-12	32	F-15	31	M-3	33	M-6	36	M-9	32	M-12
STDEV	1.1547		2.08167		2		1.1547		1		1.52753		1.52753		2		0.57735
Average	33.33		31.33		33		30.66		32		32.6667		31.3333		34		32.3333
Day-6 (5/3/2021)	Group-1 Flower - 250 mg/kg		Group-2 Flower- 500 mg/kg		Group-3 Flower 1000 mg/kg		Group-4 leaf 250 mg/kg		Group-5 leaf 500 mg/kg		Group-6 Leaf 1000 mg/kg		Group-7 Bark 250 mg/kg		Group-8 Bark 500 mg/kg		Group-9 Bark 1000 mg/kg
M-1	31	F-1	29	F-4	34	F-7	30	F-10	32	F-13	34	M-1	32	M-4	35	M-7	34	M-10
M-2	34	F-2	33	F-5	33	F-8	33	F-11	30	F-14	33	M-2	30	M-5	33	M-8	33	M-11
M-3	34	F-3	33	F-6	31	F-9	29	F-12	31	F-15	31	M-3	34	M-6	36	M-9	33	M-12
STDEV	1.73205		2.3094		1.52753		2.08167		1		1.52753		2		1.52753		0.57735
Average	33		31.6667	311111	32.6667		30.6667		31		32.6667		32		34.6667		33.3333
Day-7 (6/3/2021)	Group-1 Flower - 250 mg/kg		Group-2 Flower- 500 mg/kg		Group-3 Flower 1000 mg/kg		Group-4 leaf 250 mg/kg		Group-5 leaf 500 mg/kg		Group-6 Leaf 1000 mg/kg		Group-7 Bark 250 mg/kg		Group-8 Bark 500 mg/kg		Group-9 Bark 1000 mg/kg
M-1	30	F-1	29	F-4	34	F-7	31	F-10	33	F-13	32	M-1	31	M-4	34	M-7	32	M-10
M-2	34	F-2	31	F-5	34	F-8	33	F-11	33	F-14	34	M-2	29	M-5	32	M-8	32	M-11
M-3	36	F-3	32	F-6	Dead	F-9	30	F-12	31	F-15	31	M-3	33	M-6	35	M-9	33	M-12
STDEV	3.05505		1.52753		0		1.52753		1.1547		1.52753		2		1.52753		0.57735
Average	33.3333		30.6667		34		31.3333		32.3333		32.3333		31		33.6667		32.3333
Day-8 (7/3/2021)	Group-1 Flower - 250 mg/kg		Group-2 Flower- 500 mg/kg		Group-3 Flower 1000 mg/kg		Group-4 leaf 250 mg/kg		Group-5 leaf 500 mg/kg		Group-6 Leaf 1000 mg/kg		Group-7 Bark 250 mg/kg		Group-8 Bark 500 mg/kg		Group-9 Bark 1000 mg/kg
M-1	30	F-1	27	F-4	32	F-7	30	F-10	34	F-13	35	M-1	30	M-4	34	M-7	32	M-10
M-2	32	F-2	30	F-5	32	F-8	31	F-11	29	F-14	35	M-2	31	M-5	33	M-8	33	M-11
M-3	33	F-3	31	F-6	DEAD	F-9	31	F-12	30	F-15	31	M-3	34	M-6	35	M-9	32	M-12
STDEV	1.52753		2.08167		0		0.57735		2.64575		2.3094		2.08167		1		0.57735
Average	31.6667		29.3333		32		30.6667		31		25.8274		24.2704		25.75		24.3943
Day-9 (8/3/2021)	Group-1 Flower - 250 mg/kg		Group-2 Flower- 500 mg/kg		Group-3 Flower 1000 mg/kg		Group-4 leaf 250 mg/kg		Group-5 leaf 500 mg/kg		Group-6 Leaf 1000 mg/kg		Group-7 Bark 250 mg/kg		Group-8 Bark 500 mg/kg		Group-9 Bark 1000 mg/kg
M-1	31	F-1	28	F-4	35	F-7	31	F-10	33	F-13	37	M-1	31	M-4	37	M-7	33	M-10
M-2	35	F-2	32	F-5	34	F-8	30	F-11	32	F-14	39	M-2	34	M-5	34	M-8	36	M-11
M-3	35	F-3	33	F-6		F-9	29	F-12	32	F-15	36	M-3	37	M-6	39	M-9	34	M-12
STDEV	2.3094		2.64575		0.707107		1		0.57735		1.52753		3		2.51661		1.52753
Average	33.6667		31		34.5		30		24.3943		28.3819		26.25		28.1292		34.3333
Day-10 (9/03/21)	Group-1 Flower - 250 mg/kg		Group-2 Flower- 500 mg/kg		Group-3 Flower 1000 mg/kg		Group-4 leaf 250 mg/kg		Group-5 leaf 500 mg/kg		Group-6 Leaf 1000 mg/kg		Group-7 Bark 250 mg/kg		Group-8 Bark 500 mg/kg		Group-9 Bark 1000 mg/kg
M-1	30	F-1	28	F-4	34	F-7	30	F-10	32	F-13	37	M-1	29	M-4	37	M-7	32	M-10
M-2	34	F-2	32	F-5	34	F-8	29	F-11	37	F-14	31	M-2	34	M-5	32	M-8	35	M-11
M-3	34	F-3	34	F-6		F-9	29	F-12	32	F-15	35	M-3	37	M-6	37	M-9	33	M-12
STDEV	2.3094		3.05505		0		0.57735		2.88675		3.05505		4.04145		2.88675		1.52753
Average	32.6667		31.3333		22.6667		29.3333		25.9717		26.5138		26.0104		27.2217		25.3819
Day-11(10/03/21)	Group-1 Flower - 250 mg/kg		Group-2 Flower- 500 mg/kg		Group-3 Flower 1000 mg/kg		Group-4 leaf 250 mg/kg		Group-5 leaf 500 mg/kg		Group-6 Leaf 1000 mg/kg		Group-7 Bark 250 mg/kg		Group-8 Bark 500 mg/kg		Group-9 Bark 1000 mg/kg
M-1	30	F-1	28	F-4	33	F-7	30	F-10	31	F-13	37	M-1	29	M-4	36	M-7	32	M-10	45	f-16
M-2	33	F-2	32	F-5	32	F-8	28	F-11	31	F-14	38	M-2	34	M-5	33	M-8	34	M-11	37	f-17
M-3	32	F-3	32	F-6		F-9	29	F-12	30	F-15	36	M-3	36	M-6	39	M-9	34	M-12	39	f-18
STDEV	1.52753		2.3094		0.707107		1		0.57735		1		3.60555		3		1.1547		4.16333
Average	31.6667		30.6667		32.5		29		23.1443		28		25.6514		27.75		25.2887		31.2908
Day-11(11/03/21)	Group-1 Flower - 250 mg/kg		Group-2 Flower- 500 mg/kg		Group-3 Flower 1000 mg/kg		Group-4 leaf 250 mg/kg		Group-5 leaf 500 mg/kg		Group-6 Leaf 1000 mg/kg		Group-7 Bark 250 mg/kg		Group-8 Bark 500 mg/kg		Group-9 Bark 1000 mg/kg
M-1		F-1		F-4		F-7		F-10		F-13		M-1		M-4		M-7		M-10		f-16
M-2		F-2		F-5		F-8		F-11		F-14		M-2		M-5		M-8		M-11		f-17
M-3		F-3		F-6		F-9		F-12		F-15		M-3		M-6		M-9		M-12		f-18
Average
Day-12(12/03/21)	Group-1 Flower - 250 mg/kg		Group-2 Flower- 500 mg/kg		Group-3 Flower 1000 mg/kg		Group-4 leaf 250 mg/kg		Group-5 leaf 500 mg/kg		Group-6 Leaf 1000 mg/kg		Group-7 Bark 250 mg/kg		Group-8 Bark 500 mg/kg		Group-9 Bark 1000 mg/kg
M-1	31	F-1	28	F-4	35	F-7	31	F-10	33	F-13	38	M-1	29	M-4	38	M-7	33	M-10	47	f-16
M-2	37	F-2	33	F-5	33	F-8	30	F-11	32	F-14	40	M-2	36	M-5	34	M-8	37	M-11	38	f-17
M-3	35	F-3	34	F-6		F-9	30	F-12	33	F-15	38	M-3	38	M-6	39	M-9	35	M-12	41	f-18
STDEV	3.05505		3.21455		1.41421		0.57735		0.57735		1.1547		4.72582		2.64575		2		4.58258
Average	34.3333		31.6667		34		30.3333		32.6667		38.6667		34.3333		37		35		42
Day-13(13/03/21)	Group-1 Flower - 250 mg/kg		Group-2 Flower- 500 mg/kg		Group-3 Flower 1000 mg/kg		Group-4 leaf 250 mg/kg		Group-5 leaf 500 mg/kg		Group-6 Leaf 1000 mg/kg		Group-7 Bark 250 mg/kg		Group-8 Bark 500 mg/kg		Group-9 Bark 1000 mg/kg
M-1	32	F-1	27	F-4	35	F-7	31	F-10	33	F-13	40	M-1	28	M-4	38	M-7	35	M-10	47	f-16
M-2	36	F-2	32	F-5	34	F-8	29	F-11	32	F-14	41	M-2	38	M-5	35	M-8	38	M-11	40	f-17
M-3	36	F-3	35	F-6		F-9	29	F-12	31	F-15	39	M-3	39	M-6	39	M-9	34	M-12	41	f-18
STDEV	2.3094		4.04145		0.707107		1.1547		1		1		6.08276		2.08167		2.08167		3.78594
Average	34.6667		31.3333		34.5		29.6667		32		40		35		37.3333		35.6667		42.6667

### Sheet: Sheet2
		M-10
		M-11
		M-12
			M-1 gm F-1	M-1 gm F-4	M-1 gm F- 7	M-1 gm F-10	M-1 gm F-13	M-1 gm M-1	M-1 gm M-4	M-1 gm M-7	M-1 gm M-10
			M-2 gm F-2	M-2 gm F-5	M-2 gm F- 8	M-2 gm F-11	M-2 gm F-14	M-2 gm M-2	M-2 gm M-5	M-2 gm M-8	M-2 gm M-11
			M-3 gm F-3	M-3 gm F-6	M-3 gm F- 9	M-3 gm F-13	M-3 gm F-15	M-3 gm M-3	M-3 gm M-6	M-3 gm M-9	M-3 gm M-13
								M-1 gm F-4	M-1 gm F- 7	M-1 gm F-10	M-1 gm F-13	M-1 gm M-1	M-1 gm M-4	M-1 gm M-7	M-1 gm M-10
							M-2 gm F-2	M-2 gm F-5	M-2 gm F- 8	M-2 gm F-11	M-2 gm F-14	M-2 gm M-2	M-2 gm M-5	M-2 gm M-8	M-2 gm M-11
							M-3 gm F-3	M-3 gm F-6	M-3 gm F- 9	M-3 gm F-13	M-3 gm F-15	M-3 gm M-3	M-3 gm M-6	M-3 gm M-9	M-3 gm M-13
																						M-1→ gm F-1	M-1 →gm F-4	M-1→ gm F- 7	M-1 →gm F-10	M-1 →gm F-13	M-1→ gm M-1	M-1 →gm M-4	M-1→ gm M-7	M-1 →gm M-10
																						M-2 →gm F-2	M-2 →gm F-5	M-2 →gm F- 8	M-2 →gm F-11	M-2→gm F-14	M-2→ gm M-2	M-2→ gm M-5	M-2 →gm M-8	M-2 →gm M-11
																						M-3 →gm F-3	M-3 →gm F-6	M-3 →gm F- 9	M-3→ gm F-12	M-3→ gm F-15	M-3 →gm M-3	M-3 →gm M-6	M-3 →gm M-9	M-3→ gm M-12
